# AlphaFold2 predicts interactions amidst confounding structural compatibility

**DOI:** 10.1101/2023.08.25.554771

**Authors:** Juliette Martin

## Abstract

Predicting physical interactions is one of the holy grails of computational biology, galvanized by rapid advancements in deep learning. AlphaFold2, although not developed with this goal, seems promising in this respect. Here, I test the prediction capability of AlphaFold2 on a very challenging data set, where proteins are structurally compatible, even when they do not interact. AlphaFold2 achieves high discrimination between interacting and non-interacting proteins, and the cases of misclassifications can either be rescued by revisiting the input sequences or can suggest false positives and negatives in the data set. Alphafold2 is thus not impaired by the compatibility between protein structures and has the potential to be applied at large scale.
