## Supplementary material for "AlphaFold2 predicts interactions amidst confounding structural compatibility": Table S1

### Sheet: Sheet1
Interacting pairs
Uniprot id1	Uniprot id2	Source
P53905	P47093	Biogrid
Q99394	P36149	Biogrid
P22138	P22139	Biogrid
P33204	P38328	Biogrid
P34730	P29311	Biogrid
P38792	P48240	Biogrid
P00546	P24869	Biogrid
P07267	P01094	Kups
Q01939	P40327	Biogrid
P36017	P36019	Biogrid
P32381	Q05933	Biogrid
P00546	P24870	Biogrid
P61830	P02309	Biogrid
Q12071	Q99260	Biogrid
Q99189	P32835	Biogrid
P38794	P17157	Biogrid Kups
P15646	Q12499	Biogrid
P40510	P40054	Biogrid
P07278	P06245	Biogrid Ito
Q12166	P06208	Biogrid
P32471	P02994	Kups
P02829	P28707	Biogrid
Biogrid: high confidence physical interactions,
Kups: direct interations from the KUPS resource
Ito: confidence physical interactions from Ito et al
Negative pairs
Uniprot id1	Uniprot id2	Source
P00546	P46962	Yu
P11076	P36018	Yu
P38555	P41920	Yu
P53040	P06781	Yu
P51996	Q04949	Yu
P51996	P07560	Yu
P14681	P32562	Yu
P32844	P19073	Yu
P42945	P07560	Yu
P06244	P38987	Yu
P19073	P06784	Yu
P32835	P25693	Yu
P32835	Q06512	Yu
P38987	P24814	Yu
Q00582	P49687	Yu
P32562	P19073	Yu
P47821	P32562	Yu
P06781	Q07418	Yu
Q02821	P32565	Trabuco
P39744	P32836	Yu
P17157	P14681	Trabuco
Q02804	P36019	Yu
Yu: data from Yu et al
Trabuco: data from Trabuco et al
